# Unbiased functional genetic screens reveal essential RNA modifications in human cancer and drug resistance

**DOI:** 10.1101/2024.07.13.603368

**Authors:** Cornelius Pauli, Michael Kienhöfer, Maximilian Felix Blank, Oguzhan Begik, Christian Rohde, Daniel Heid, Fu Xu, Sarah Miriam Naomi Zimmermann, Katharina Weidenauer, Sylvain Delaunay, Nadja Krall, Katrin Trunk, Duoduo Zhao, Fengbiao Zhou, Anke Heit-Mondrzyk, Uwe Platzbecker, Claudia Baldus, Hubert Serve, Martin Bornhäuser, Cathrine Broberg Vågbø, Salvador Aznar Benitah, Jeroen Krijgsveld, Eva Maria Novoa, Carsten Müller-Tidow, Michaela Frye

## Abstract

RNA modification pathways are mis-regulated in multiple types of human cancer. To comprehensively identify cancer-relevant RNA modifications and their regulators, we screened all 150 annotated human RNA modifying proteins across 18 different normal and cancer cell lines using a CRISPR-based genetic knockout system. Fifty RNA modifying proteins were essential for survival of at least one cell type. A third of these essential genes were amplified in 38 different human primary cancer types and potentially drive cancer growth. Unexpectedly, the number of essential genes per cell line varied considerably, and this variation was not due to tissue of origin. Instead, we found that cancer cell-specific mitochondrial metabolic plasticity was responsible for the unique requirement of certain RNA modifications. For example, leukemia cells with high intrinsic drug tolerance required mitochondrial flexibility to survive treatment with the anti-leukemic drugs cytarabine and venetoclax. Synthetic lethality screens revealed that drug-resistance is abolished by deleting the mitochondrial methyltransferase TRMT5, which is responsible for the formation of N1-methylguanosine (m^1^G) in the tRNA anticodon loop. In summary, our study identifies cancer-relevant RNA modifying enzymes, and reveals a novel promising drug target for therapy-resistant acute myeloid leukemia.
