## Supplementary Table 2 for "Unbiased functional genetic screens reveal essential RNA modifications in human cancer and drug resistance"

### Sheet: Sheet1
Supplememtary Table 2. Cell lines used for the targeted CRISPR/Cas9 knockout screen
Cell line	Cell type	Disease
A549	Lung epithelial	Adenocarcinoma; Non-small cell lung cancer
A2058	Melanocytes	Melanoma
A375	Melanocytes	Melanoma
Cal33	Oral and pharyngeal epithlial	Squamous Cell Carcinoma, oral
FaDU	Pharynx epithelial	Squamous Cell Carcinoma
HL60	Promyeloblast	Acute Promyelocytic Leukemia
Kasumi-1	Myeloblast	Acute Myeloblastic Leukemia
MOLM13	Blood	Acute Myeloid Leukemia
NHEK	Human primary keratinocytes	Healthy
OCI-AML2	Blood	Acute Myeloid Leukemia
OCI-AML3	Blood	Acute Myelogenous Leukemia
OPM-2	Plasma cell	Multiple Myeloma
PC-9	Lung epithelial	Adenocarcinoma; Non-small cell lung cancer
RPMI-8226	Plasma Cell	Acute Myeloid Leukemia
SCC25	Tongue epithelial	Squamous Cell Carcinoma
U937	Histiocytic Lymphoma/ Myeloid lineage	Acute Myeloid Leukemia
VDH15	Tongue epithelial	Squamous Cell Carcinoma
NHEM	Human primary melanocytes	Healthy
