## Supplementary Table 3 for "Unbiased functional genetic screens reveal essential RNA modifications in human cancer and drug resistance"

### Sheet: Sheet1
Supplementary Table 3. Tissue-specific expression of RNA modifying proteins according to single cell (sc) RNA sequencing data obtained from the Human Protein Atlas (https://www.proteinatlas.org/)
RMP	Sign in CRISPR screen	Covered on protein levels	Tissue-specific expression (scRNA seq)
ADAD1	No	No	Germ cells
ADAD2	No	No	Germ cells
ADARB2	No	No	Neuronal and glia cells
ADAT1	No	No	Germ cells
ALKBH3	No	No	Germ cells
ALKBH8	No	No	Neuronal and glia cells
APOBEC1	No	No	Glandular epithelial cells
APOBEC3A	No	No	Specialized epithlial cells
APOBEC3G	No	No	Blood and immune cells
BCDIN3D	No	No	Specialized epithlial cells
ELP5	Yes	No	Germ cells
ELP6	Yes	No	Low tissue specificity
GON7	No	No	Glandular epithelial cells
HENMT1	No	No	Germ cells
LAGE3	No	No	Low tissue specificity
LCMT2	No	No	Germ cells
METTL15	No	No	Neuronal and glia cells
METTL27	No	No	Glandular epithelial cells, specialized epithelial cells
METTL2B	No	No	Low tissue specificity
METTL4	No	No	Low tissue specificity
METTL6	No	No	Germ cells
METTL8	No	No	Low tissue specificity
MRM2	Yes	No	Low tissue specificity
NSUN3	No	No	Germ cells, neuronal and glia cells
NSUN7	No	No	Germ cells
PUSL1	Yes	No	Low tissue specificity
RPUSD1	No	No	Low tissue specificity
SERGEF	No	No	Germ cells
TP53RK	Yes	No	Germ cells
TRDMT1	No	No	Low tissue specificity
TRMO	No	No	Low tissue specificity
TRMT10A	No	No	Germ cells
TRMT10B	No	No	Low tissue specificity
TRMT12	No	No	Germ cells, neuronal cells
TRMT2B	No	No	Low tissue specificity
TRMT44	No	No	Low tissue specificity
TRMT9B	No	No	Low tissue specificity
ZCCHC4	No	No	Germ cells, neuronal cells
ADAR	Yes	Yes	Low tissue specificity
ALKBH5	Yes	Yes	Low tissue specificity
BUD23	Yes	Yes	Low tissue specificity
CIAO1	Yes	Yes	Low tissue specificity
CMTR1	Yes	Yes	Low tissue specificity
CTU2	Yes	Yes	Low tissue specificity
DKC1	Yes	Yes	Low tissue specificity
EIF3A	Yes	Yes	Low tissue specificity
ELP1	Yes	Yes	Low tissue specificity
ELP3	Yes	Yes	Glandular epithelial cells
ELP4	Yes	Yes	Neuronal and glia cells
EMG1	Yes	Yes	Low tissue specificity
FBL	Yes	Yes	Low tissue specificity
FTSJ3	Yes	Yes	Low tissue specificity
HNRNPC	Yes	Yes	Low tissue specificity
HSD17B10	Yes	Yes	Specialized epithlial cells
MEPCE	Yes	Yes	Low tissue specificity
METTL1	Yes	Yes	Specialized epithlial cells
METTL14	Yes	Yes	Germ cells
METTL16	Yes	Yes	Low tissue specificity
METTL17	Yes	Yes	Low tissue specificity
METTL3	Yes	Yes	Germ cells
MOCS3	Yes	Yes	Germ cells
MRM1	Yes	Yes	Low tissue specificity
MRM2	Yes	No	Low tissue specificity
NAT10	Yes	Yes	Low tissue specificity
NFS1	Yes	Yes	Low tissue specificity
NOP2	Yes	Yes	Squamous epithelial cells
NSUN4	Yes	Yes	Germ cells
NUBP1	Yes	Yes	Low tissue specificity
OSGEP	Yes	Yes	Low tissue specificity
PUS1	Yes	Yes	Low tissue specificity
QTRT1	Yes	Yes	Glandular epithelial cells, undifferentiated cells
RBM15	Yes	Yes	Low tissue specificity
RPUSD3	Yes	Yes	Germ cells
RPUSD4	Yes	Yes	Low tissue specificity
SPOUT1	Yes	Yes	Low tissue specificity
TFB1M	Yes	Yes	Germ cells
TRMT112	Yes	Yes	Low tissue specificity
TRMT6	Yes	Yes	Germ cells
VIRMA	Yes	Yes	Low tissue specificity
WDR4	Yes	Yes	Glandular epithelial cells, trophoblast cells
YRDC	Yes	Yes	Glandular epithelial cells, squamous epithelial cells, specialized epithlelial cells
YTHDC1	Yes	Yes	Low tissue specificity
ZC3H13	Yes	Yes	Specialized epithlial cells
ADARB1	No	Yes	Neuronal cells
ADAT2	No	Yes	Low tissue specificity
ADAT3	No	Yes	Glandular epithelial cells, squamous epithelial cells
ALKBH1	No	Yes	Low tissue specificity
ALKBH2	No	Yes	Low tissue specificity
CBLL1	No	Yes	Low tissue specificity
CDK5RAP1	No	Yes	Glandular epithelial cells (ionocytes)
CDKAL1	No	Yes	Neuronal and glia cells
CMTR2	No	Yes	Germ cells
CTU1	No	Yes	Low tissue specificity
DIMT1	No	Yes	Low tissue specificity
DUS2	No	Yes	Germ cells, trophoblast cells
DUS3L	No	Yes	Low tissue specificity
FBLL1	No	Yes	Low tissue specificity
FTO	No	Yes	Neuronal and glia cells, glandular epithelial cells (respiratory ciliated cells)
FTSJ1	No	Yes	Low tissue specificity
GTPBP3	No	Yes	Low tissue specificity
HNRNPA2B1	No	Yes	Low tissue specificity
ISCU	No	Yes	Specialized epithlial cells
METTL2A	No	Yes	Low tissue specificity
METTL5	No	Yes	Low tissue specificity
METTL9	No	Yes	Specialized epithlial cells
MPST	No	Yes	Glandular epithelial cells
MRM3	No	Yes	Low tissue specificity
MTO1	No	Yes	Germ cells
NSUN2	No	Yes	Low tissue specificity
NSUN5	No	Yes	Low tissue specificity
NSUN6	No	Yes	Low tissue specificity
OSGEPL1	No	Yes	Specialized epithlial cells
PCIF1	No	Yes	Low tissue specificity
PUS10	No	Yes	Low tissue specificity
PUS3	No	Yes	Low tissue specificity
PUS7	No	Yes	Neuronal cells
PUS7L	No	Yes	Neuronal cells
RBM15B	No	Yes	Low tissue specificity
RNMT	No	Yes	Low tissue specificity
RPUSD2	No	Yes	Low tissue specificity
RRP8	No	Yes	Low tissue specificity
TARBP1	No	Yes	Neuronal and glia cells
TFB2M	No	Yes	Squamous epithelial cells
TGS1	No	Yes	Low tissue specificity
THG1L	No	Yes	Low tissue specificity
THUMPD1	No	Yes	Low tissue specificity
THUMPD2	No	Yes	Low tissue specificity
THUMPD3	No	Yes	Germ cells
TPRKB	No	Yes	Low tissue specificity
TRIT1	No	Yes	Low tissue specificity
TRMT1	No	Yes	Blood and immune cells
TRMT10C	No	Yes	Low tissue specificity
TRMT11	No	Yes	Neuronal cells
TRMT13	No	Yes	Glial cells
TRMT1L	No	Yes	Germ cells
TRMT2A	No	Yes	Germ cells
TRMT5	No	Yes	Germ cells
TRMT61A	No	Yes	Cardiomyocytes
TRMT61B	No	Yes	Low tissue specificity
TRMU	No	Yes	Low tissue specificity
TRUB1	No	Yes	Endocrine cells, germ cells
TRUB2	No	Yes	Specialized epithlial cells
TYW1	No	Yes	Neuronal and glia cells
TYW3	No	Yes	Low tissue specificity
WDR6	No	Yes	Low tissue specificity
WTAP	No	Yes	Squamous epithelial cells, langerhans cells
YTHDC2	No	Yes	Low tissue specificity
YTHDF1	No	Yes	Low tissue specificity
YTHDF2	No	Yes	Low tissue specificity
YTHDF3	No	Yes	Low tissue specificity
