## Supplementary Table 4 for "Unbiased functional genetic screens reveal essential RNA modifications in human cancer and drug resistance"

### Sheet: Sheet1
Supplementary Table 4. Neg log2 FC of gRNAs in the indicated blood cancer lines.
id	Kasumi_neg|lfc	MOLM13_neg|lfc	OCIAML3_neg|lfc	U937_neg|lfc	neg|lfc_AML2_untreated
ADAD1	0.3692	0.21956	0.15499	0.35932	0.2544
ADAD2	0.29337	0.32639	0.17655	0.19392	0.062121
ADAR	-0.053941	-0.030222	-0.1285	-0.30941	0.11439
ADARB1	0.39229	0.53787	0.068909	0.21769	0.24933
ADARB2	0.12142	0.41408	0.13219	-0.05373	0.24607
ADAT1	-0.028895	0.25765	0.13764	-0.047955	0.17933
ADAT2	-0.0024619	-0.30574	-0.055329	-0.19355	-0.23788
ADAT3	-0.30014	0.080249	0.1303	-0.30573	0.049074
ALKBH1	0.1825	0.37568	0.12378	0.35899	-0.095717
ALKBH2	0.14798	0.28077	0.16035	0.22668	0.18484
ALKBH3	0.036802	-0.2038	0.016926	0.32408	0.22073
ALKBH5	0.10834	0.10105	-0.38214	-0.04266	-0.0656
ALKBH8	0.2601	0.073719	0.10578	0.12591	0.26074
APOBEC1	0.3061	0.34493	0.17991	0.33358	0.20219
APOBEC3A	0.1997	0.17146	0.060658	0.30576	0.10333
APOBEC3G	0.27088	0.11412	0.07623	0.29688	0.069401
BCDIN3D	0.31442	0.24949	-0.0001032	0.16068	0.039262
BUD23	0.057492	-0.094275	-0.1202	0.035141	0.047212
CBLL1	-0.080407	-0.38732	0.1202	-0.38564	-0.16724
KIT	-0.88502	0.38018	0.21547	0.30512	0.24014
CDK5RAP1	0.26937	0.43866	-0.015638	0.22445	-0.50091
CDKAL1	0.030753	0.013192	0.13725	0.20303	0.2216
CEBPA	0.24769	-1.2674	-0.8705	-1.1973	-1.4204
CIAO1	-1.0475	-0.81952	-0.41211	-0.88033	-0.81095
CMTR1	-0.67333	-0.86597	-0.29018	-0.52052	-0.28556
CMTR2	0.11214	0.22191	0.034229	1.0023e-05	0.083395
CTU1	-0.1985	0.084494	0.011782	-0.51358	0.029033
CTU2	-1.4512	-1.5298	-0.57771	-0.88962	-1.2173
DIMT1	-0.443	-0.62519	-0.23255	-0.47501	-0.29415
DKC1	-0.99676	-0.81755	-0.38894	-0.89996	-0.94931
DUS2	0.093926	-0.031207	-0.12489	-0.036644	0.14572
DUS3L	0.0028202	0.084607	-0.084988	-0.15945	-0.046762
EIF2	-1.2533	-1.6737	-0.77262	-0.41981	-1.0655
EIF3A	-0.68639	-0.82684	-0.50458	-1.0169	-0.56889
EIF4A1	-0.9714	-0.8449	-0.36448	-0.51128	-0.028152
ELP1	-0.67028	-1.07	-0.073929	-0.36795	-0.013003
ELP3	-0.34152	-0.47984	-0.034219	-0.27534	-0.22511
ELP4	-0.33844	-0.22416	-0.10185	-0.37524	-0.097563
ELP5	-1.1365	-1.2626	-0.34253	-1.0031	-0.79552
ELP6	0.011795	0.17076	0.018015	-0.31508	-0.094308
EMG1	-1.1173	-0.84828	-0.62688	-1.0109	-1.0808
FBL	-1.1778	-0.88307	-0.95466	-0.83226	-0.84205
FBLL1	0.29376	0.65277	0.20246	0.30298	0.23205
FTO	0.26075	0.29252	-0.20646	0.073787	-0.053834
FTSJ1	0.21604	0.27597	0.12578	-0.045028	0.14107
FTSJ3	-0.65521	-1.0123	-0.33117	-0.77067	-0.5224
GON7	0.3807	0.50822	0.40826	0.36515	0.077486
GR16	-0.05142	0.39168	0.32763	-0.086714	0.21334
GR47	0.46039	0.13145	0.21471	0.28975	0.17481
GTPBP3	-0.15678	-0.33251	-0.084837	-0.305	-0.24492
HENMT1	0.33835	0.48158	0.012302	0.027929	0.14688
HNRNPA2B1	0.1233	-0.45636	0.0080494	0.092658	-0.37772
HNRNPC	-0.46429	-0.36471	-0.3333	-0.38563	-0.39483
HSD17B10	-1.6338	-1.2653	-0.95393	-1.1184	-1.2808
ISCU	0.17996	-0.26495	0.22365	0.08234	0.14153
JMJD6	-0.20222	0.086153	0.19764	0.30621	-0.50556
KRAS	0.20853	0.12226	0.022875	-0.22101	0.24828
LAGE3	-0.14875	0.037537	-0.20247	0.053944	-0.14221
LCMT2	0.30651	0.23871	0.15097	0.14334	0.037489
MEPCE	-0.2834	-0.96775	-0.5652	-0.67459	-0.61667
METTL1	-0.59743	-0.68744	-0.093863	-0.71395	-0.70554
METTL14	0.047424	-0.39918	-0.11699	-0.27992	0.1149
METTL15	0.16257	0.025071	0.11547	0.24461	0.071898
METTL16	-0.47095	-1.0286	-0.12533	-0.63089	-0.67971
METTL17	-0.72249	-0.48415	-0.30141	-0.85443	-0.5489
METTL27	0.071884	0.31084	0.065944	0.073014	0.17479
METTL2A	0.69913	0.31373	0.22036	0.68315	0.067073
METTL2A_B	0.044646	0.18212	-0.079209	-0.16276	0.033246
METTL2B	0.14069	-0.64412	-0.13946	0.13967	0.023866
METTL3	-0.92677	-0.86379	-0.27009	-0.69167	-0.65004
METTL4	-0.082422	0.090027	0.043285	0.31291	0.063755
METTL5	0.04377	0.0036343	0.15206	-0.03034	0.16432
METTL6	0.39274	0.34141	0.11572	0.23096	0.16327
METTL8	0.21776	0.25108	0.10483	0.43598	0.18341
METTL9	0.33024	0.48545	0.059507	0.46826	0.26099
MOCS3	-1.3705	-1.4399	-0.40589	-0.8639	-0.76703
MPST	0.27485	0.46584	0.24784	0.16122	0.084284
MRM1	0.11504	0.30546	-0.030782	0.38715	-0.53376
MRM2	-0.57288	-0.4352	-0.28339	-0.4783	-1.1072
MRM3	-0.19783	-0.092869	-0.034337	-0.18714	-0.42929
MTO1	-0.31372	-0.59898	-0.089227	-0.33745	-0.37751
MYC	-1.3619	-1.5151	-1.1373	-1.1833	-1.0454
NAT10	-0.73774	-1.0222	-0.63432	-0.82753	-0.77198
NFS1	-1.0753	-1.7389	-1.0377	-0.52826	-1.2293
NOP2	-1.1828	-1.3485	-0.72812	-1.2464	-1.2798
NOP58	-0.88109	-1.1684	-0.60941	-0.90142	-0.82879
NSUN2	-0.090176	-0.13779	0.10224	-0.27557	-0.28206
NSUN3	0.33896	0.24344	0.071988	0.078577	-0.41028
NSUN4	-0.61112	-0.69409	-0.2886	-0.81149	-0.59036
NSUN5	0.0077066	-0.50508	-0.17815	-0.028773	-0.25211
NSUN6	0.17464	0.35139	0.15267	0.32675	0.20724
NSUN7	0.23735	0.10437	0.2061	0.49755	0.2369
NUBP1	-0.70212	-0.6983	-0.48322	-0.76074	-0.74861
OSGEP	-0.81008	-0.60151	-0.34376	-1.0314	-0.4124
OSGEPL1	0.13099	0.38917	0.11005	0.20309	0.29388
TP53	0.45474	1.3445	0.3972	0.3667	0.11913
PCIF1	0.083411	0.31385	0.039514	-0.03932	0.42045
PUS1	-0.27939	0.077451	-0.13572	-0.13898	-0.99685
PUS10	0.30626	0.30959	0.27306	0.27488	0.18768
PUS3	0.031666	-0.44459	-0.043444	-0.52207	-0.097419
PUS7	-0.015693	-0.13527	-0.0044389	0.21867	-0.012705
PUS7L	0.26301	0.18799	0.025835	-0.045631	-0.004698
PUSL1	-0.056319	0.27867	0.054521	-0.083171	-0.029893
QTRT1	0.079098	-0.32706	0.068516	-0.1956	-0.10068
RBM15	-0.29238	-0.72034	-0.32359	-0.067371	-0.17454
RBM15B	0.076764	0.23906	-0.0072902	0.203	-0.053459
RNMT	-0.22315	-0.65564	-0.048941	-0.23709	-0.18831
RPUSD1	0.18258	0.38284	0.22814	0.36132	0.055668
RPUSD2	0.048834	0.20101	0.041007	0.31981	0.10758
RPUSD3	-0.24537	0.0077213	-0.37458	-0.60105	-1.0983
RPUSD4	-1.3197	-0.37493	-0.35616	-0.82506	-0.30332
RRP8	0.45267	0.23227	0.15729	0.47223	0.063981
SPOUT1	-0.69272	-0.4538	-0.26753	-0.7152	-0.19355
TARBP1	0.18807	-0.003357	0.067963	0.43795	0.15091
TFB1M	-0.34876	-0.37141	-0.14254	-0.4922	-0.58105
TFB2M	-0.2701	-0.47014	0.18592	-0.49305	-0.096133
TGS1	0.11951	-0.20012	0.021357	0.030356	-0.0081089
THG1L	-0.49051	-0.024218	-0.076925	-0.31621	-0.041408
THUMPD1	0.015311	-0.063481	0.0038889	0.13279	0.15391
THUMPD2	0.33195	0.14691	0.16383	0.21943	0.1364
THUMPD3	0.31802	0.34453	0.13345	0.24315	0.097896
TP53RK	-0.42678	-0.90648	-0.31443	-0.53593	-0.66338
TPRKB	0.51203	0.40162	0.19443	0.46813	0.24109
TRDMT1	0.18314	0.33975	0.1624	0.30283	0.23796
TRIT1	-0.21333	-0.054765	-0.00086022	-0.13685	-0.47644
TRMO	-0.0094631	0.24714	0.24221	0.41734	0.094969
TRMT1	-0.16442	-0.0069822	0.19987	0.11774	0.073664
TRMT10A	0.36097	0.13299	0.065794	0.32537	0.2722
TRMT10B	0.17197	0.1022	0.081325	0.14562	0.099128
TRMT10C	-0.080005	-1.0022	-0.30156	0.061986	-0.80013
TRMT11	0.30723	0.17369	-0.054384	0.37595	-0.023868
TRMT112	-1.3836	-1.8536	-1.3531	-1.1004	-1.7381
TRMT12	-0.13259	-0.1972	0.00081236	-0.030194	-0.075657
TRMT13	0.41439	0.24207	0.22062	0.29768	0.1981
TRMT1L	0.42672	0.21059	0.00055281	0.37111	0.1312
TRMT2A	-0.13352	0.25281	0.037712	0.3574	-0.014734
TRMT2B	0.33546	0.66142	0.095026	0.43855	0.13007
TRMT44	0.26819	0.5537	0.20423	0.35173	0.11457
TRMT5	-0.38871	-0.34278	-0.15038	-0.59425	-0.31375
TRMT6	-0.50982	-0.56423	-0.21162	-0.441	-0.53504
TRMT61A	-0.42369	-0.16297	0.088511	-0.62381	-0.13743
TRMT61B	0.3847	0.39532	0.085437	0.26177	0.06326
TRMT9B	0.29658	0.33157	0.1885	0.12952	0.17343
TRMU	0.076517	0.25636	-0.0032951	0.20547	-0.29247
TRUB1	0.33854	0.4952	0.12245	0.51066	0.23069
TRUB2	-0.31212	0.35152	0.014505	-0.47662	-0.038651
TYW1	-0.02834	-0.12679	-0.062444	0.0021513	-0.065288
TYW3	0.29806	0.45239	0.16353	0.19173	0.12958
VIRMA	-1.1928	-0.78513	-0.58199	-0.92401	-0.57794
WDR4	-0.59839	-0.66931	0.03523	-0.73949	-0.469
WDR6	-0.084887	0.092271	0.025415	-0.027676	-0.025219
WTAP	0.30764	-0.50037	0.033925	0.18999	0.087988
YRDC	-0.94445	-0.94804	-0.96903	-1.0747	-1.1845
YTHDC1	-0.39716	-0.97228	-0.336	-0.8353	-0.37345
YTHDC2	0.40746	0.27416	0.11494	0.24872	0.29393
YTHDF1	0.27467	0.11052	0.092736	0.12905	-0.0071752
YTHDF2	-0.49174	0.20485	-0.30471	-0.11761	-0.63811
YTHDF3	0.24581	0.26637	0.16398	0.22613	0.017794
ZC3H13	-0.23726	-0.23088	-0.10956	0.11741	-0.26597
ZCCHC4	0.20412	0.16199	0.033788	0.16145	0.20503
