## Supplementary Table 5 for "Unbiased functional genetic screens reveal essential RNA modifications in human cancer and drug resistance"

### Sheet: synthetic.base_freq
Supplementary Table 5. tRNA nanopore direct sequencing using synthetic m1G-modified and unmodified tRNA (mitochondrial tRNA Leu (CUN).
chrom	pos	name	Unmod_IVT sum_err	m1G_IVT sum_err	Unmod_IVT A	Unmod_IVT C	Unmod_IVT G	Unmod_IVT T	Unmod_IVT deletions	Unmod_IVT insertions	m1G_IVT A	m1G_IVT C	m1G_IVT G	m1G_IVT T	m1G_IVT deletions	m1G_IVT insertions			chrom	pos	real_position	Summed Error Unmod	Summed Error m1G37	Summed Error Difference (Mod-Unmod)
synthetic_mittRNA_Leu-CUN	1		0	0	0	1	0	0	0	0	0	1	0	0	0	0			synthetic_mittRNA_Leu-CUN	1	splint1	0	0	0
synthetic_mittRNA_Leu-CUN	2		0	0	0	1	0	0	0	0	0	1	0	0	0	0			synthetic_mittRNA_Leu-CUN	2	splint2	0	0	0
synthetic_mittRNA_Leu-CUN	3		0	0.25	0	0	0	1	0	0.143	0.083	0.083	0	0.75	0.083	0			synthetic_mittRNA_Leu-CUN	3	splint3	0	0.25	0.25
synthetic_mittRNA_Leu-CUN	4		0.111	0.176	0.889	0.111	0	0	0	0	0.824	0.059	0	0	0.118	0			synthetic_mittRNA_Leu-CUN	4	splint4	0.111	0.176	0.065
synthetic_mittRNA_Leu-CUN	5		0.4	0.167	0.6	0	0.067	0	0.333	0	0.833	0	0	0.056	0.111	0			synthetic_mittRNA_Leu-CUN	5	splint5	0.4	0.167	-0.233
synthetic_mittRNA_Leu-CUN	6		0.308	0.529	0.083	0.083	0.667	0	0.167	0.083	0.118	0.176	0.471	0.176	0.059	0			synthetic_mittRNA_Leu-CUN	6	splint6	0.308	0.529	0.221
synthetic_mittRNA_Leu-CUN	7		0.278	0.231	0.722	0.056	0	0.111	0.111	0	0.769	0	0.038	0.115	0.077	0			synthetic_mittRNA_Leu-CUN	7	splint7	0.278	0.231	-0.047
synthetic_mittRNA_Leu-CUN	8		0.15	0.387	0.05	0.05	0.85	0.05	0	0	0.065	0.161	0.613	0.065	0.097	0			synthetic_mittRNA_Leu-CUN	8	splint8	0.15	0.387	0.237
synthetic_mittRNA_Leu-CUN	9		0.206	0.163	0.029	0.794	0.059	0.029	0.088	0	0	0.83	0.043	0.106	0.021	0.043			synthetic_mittRNA_Leu-CUN	9	splint9	0.206	0.163	-0.043
synthetic_mittRNA_Leu-CUN	10		0.076	0.061	0.923	0.015	0	0.015	0.046	0.015	0.938	0.012	0	0.025	0.025	0.012			synthetic_mittRNA_Leu-CUN	10	splint10	0.076	0.061	-0.015
synthetic_mittRNA_Leu-CUN	11		0.08	0.055	0.919	0.012	0.012	0	0.058	0.023	0.945	0.009	0.018	0.009	0.018	0			synthetic_mittRNA_Leu-CUN	11	splint11	0.08	0.055	-0.025
synthetic_mittRNA_Leu-CUN	12		0.242	0.232	0.073	0.028	0.753	0.112	0.034	0.022	0.045	0.032	0.766	0.144	0.014	0.009			synthetic_mittRNA_Leu-CUN	12	splint12	0.242	0.232	-0.01
synthetic_mittRNA_Leu-CUN	13		0.049	0.048	0.951	0.008	0.004	0.033	0.004	0.004	0.951	0.003	0.003	0.034	0.009	0.012			synthetic_mittRNA_Leu-CUN	13	splint13	0.049	0.048	-0.001
synthetic_mittRNA_Leu-CUN	14		0.008	0.01	0.992	0	0.004	0.002	0.002	0.008	0.99	0.001	0.003	0.001	0.004	0.004			synthetic_mittRNA_Leu-CUN	14	splint14	0.008	0.01	0.002
synthetic_mittRNA_Leu-CUN	15		0.074	0.057	0.027	0.011	0.925	0.024	0.013	0.015	0.031	0.006	0.943	0.013	0.008	0.014			synthetic_mittRNA_Leu-CUN	15	splint15	0.074	0.057	-0.017
synthetic_mittRNA_Leu-CUN	16		0.061	0.062	0.939	0.008	0.002	0.037	0.014	0.005	0.938	0.008	0.004	0.049	0.001	0.007			synthetic_mittRNA_Leu-CUN	16	splint16	0.061	0.062	0.001
synthetic_mittRNA_Leu-CUN	17		0.032	0.024	0.968	0.002	0.002	0.002	0.028	0.008	0.976	0.001	0.005	0.009	0.009	0.006			synthetic_mittRNA_Leu-CUN	17	splint17	0.032	0.024	-0.008
synthetic_mittRNA_Leu-CUN	18		0.101	0.057	0.016	0.011	0.898	0.016	0.06	0.013	0.009	0.007	0.942	0.022	0.02	0.017			synthetic_mittRNA_Leu-CUN	18	splint18	0.101	0.057	-0.044
synthetic_mittRNA_Leu-CUN	19		0.107	0.095	0.034	0.892	0.042	0.015	0.017	0.007	0.019	0.903	0.047	0.016	0.015	0.02			synthetic_mittRNA_Leu-CUN	19	splint19	0.107	0.095	-0.012
synthetic_mittRNA_Leu-CUN	20		0.092	0.091	0.034	0.905	0.008	0.018	0.035	0.031	0.028	0.907	0.006	0.029	0.031	0.031			synthetic_mittRNA_Leu-CUN	20	splint20	0.092	0.091	-0.001
synthetic_mittRNA_Leu-CUN	21		0.132	0.129	0.064	0.003	0.015	0.862	0.056	0.05	0.057	0.004	0.015	0.864	0.06	0.054			synthetic_mittRNA_Leu-CUN	21	splint21	0.132	0.129	-0.003
synthetic_mittRNA_Leu-CUN	22		0.103	0.127	0.063	0.008	0.895	0.013	0.021	0.018	0.051	0.008	0.871	0.017	0.053	0.011			synthetic_mittRNA_Leu-CUN	22	splint22	0.103	0.127	0.024
synthetic_mittRNA_Leu-CUN	23		0.074	0.085	0.008	0.014	0.925	0.018	0.035	0.011	0.013	0.013	0.913	0.012	0.049	0.025			synthetic_mittRNA_Leu-CUN	23	splint23	0.074	0.085	0.011
synthetic_mittRNA_Leu-CUN	24		0.176	0.128	0.071	0.049	0.05	0.818	0.012	0.032	0.042	0.033	0.042	0.869	0.015	0.029			synthetic_mittRNA_Leu-CUN	24	1	0.176	0.128	-0.048
synthetic_mittRNA_Leu-CUN	25		0.05	0.103	0.949	0.003	0.02	0.004	0.025	0.008	0.897	0.004	0.012	0.005	0.082	0.007			synthetic_mittRNA_Leu-CUN	25	2	0.05	0.103	0.053
synthetic_mittRNA_Leu-CUN	26		0.317	0.355	0.166	0.678	0.005	0.057	0.094	0.017	0.196	0.638	0.005	0.044	0.116	0.018			synthetic_mittRNA_Leu-CUN	26	3	0.317	0.355	0.038
synthetic_mittRNA_Leu-CUN	27		0.183	0.213	0.017	0.17	0.001	0.811	0.001	0.032	0.013	0.206	0.001	0.78	0	0.034			synthetic_mittRNA_Leu-CUN	27	4	0.183	0.213	0.03
synthetic_mittRNA_Leu-CUN	28		0.063	0.052	0.014	0.043	0.002	0.935	0.006	0.032	0.013	0.034	0.002	0.947	0.004	0.021			synthetic_mittRNA_Leu-CUN	28	5	0.063	0.052	-0.011
synthetic_mittRNA_Leu-CUN	29		0.114	0.101	0.013	0.086	0.002	0.885	0.015	0.015	0.011	0.072	0.003	0.898	0.016	0.014			synthetic_mittRNA_Leu-CUN	29	6	0.114	0.101	-0.013
synthetic_mittRNA_Leu-CUN	30		0.138	0.11	0.044	0.065	0.001	0.859	0.03	0.021	0.03	0.047	0.002	0.888	0.033	0.019			synthetic_mittRNA_Leu-CUN	30	7	0.138	0.11	-0.028
synthetic_mittRNA_Leu-CUN	31		0.092	0.03	0.907	0.01	0.005	0.013	0.065	0.01	0.97	0.012	0.005	0.01	0.003	0.01			synthetic_mittRNA_Leu-CUN	31	8	0.092	0.03	-0.062
synthetic_mittRNA_Leu-CUN	32		0.025	0.025	0.975	0.004	0.005	0.008	0.007	0.003	0.975	0.004	0.007	0.008	0.007	0.002			synthetic_mittRNA_Leu-CUN	32	9	0.025	0.025	0
synthetic_mittRNA_Leu-CUN	33		0.049	0.057	0.95	0.004	0.01	0.007	0.028	0.006	0.943	0.003	0.009	0.008	0.038	0.008			synthetic_mittRNA_Leu-CUN	33	10	0.049	0.057	0.008
synthetic_mittRNA_Leu-CUN	34		0.069	0.062	0.038	0.004	0.93	0.013	0.015	0.007	0.032	0.003	0.937	0.012	0.016	0.013			synthetic_mittRNA_Leu-CUN	34	11	0.069	0.062	-0.007
synthetic_mittRNA_Leu-CUN	35		0.08	0.095	0.009	0.003	0.919	0.029	0.04	0.01	0.013	0.004	0.905	0.032	0.047	0.007			synthetic_mittRNA_Leu-CUN	35	12	0.08	0.095	0.015
synthetic_mittRNA_Leu-CUN	36		0.066	0.042	0.933	0.003	0.003	0.009	0.052	0.006	0.958	0.004	0.003	0.012	0.023	0.008			synthetic_mittRNA_Leu-CUN	36	13	0.066	0.042	-0.024
synthetic_mittRNA_Leu-CUN	37		0.057	0.073	0.006	0.015	0.004	0.942	0.034	0.01	0.007	0.014	0.003	0.926	0.051	0.012			synthetic_mittRNA_Leu-CUN	37	14	0.057	0.073	0.016
synthetic_mittRNA_Leu-CUN	38		0.034	0.054	0.965	0.006	0.004	0.012	0.012	0.018	0.944	0.009	0.006	0.019	0.022	0.021			synthetic_mittRNA_Leu-CUN	38	15	0.034	0.054	0.02
synthetic_mittRNA_Leu-CUN	39		0.06	0.187	0.939	0.005	0.008	0.031	0.016	0.007	0.812	0.008	0.011	0.043	0.127	0.009			synthetic_mittRNA_Leu-CUN	39	16	0.06	0.187	0.127
synthetic_mittRNA_Leu-CUN	40		0.181	0.132	0.027	0.816	0.003	0.072	0.082	0.015	0.023	0.865	0.005	0.092	0.014	0.019			synthetic_mittRNA_Leu-CUN	40	17	0.181	0.132	-0.049
synthetic_mittRNA_Leu-CUN	41		0.103	0.168	0.896	0.002	0.057	0.018	0.027	0.006	0.831	0.002	0.106	0.024	0.037	0.008			synthetic_mittRNA_Leu-CUN	41	18	0.103	0.168	0.065
synthetic_mittRNA_Leu-CUN	42		0.075	0.073	0.03	0.004	0.925	0.025	0.017	0.012	0.031	0.005	0.926	0.024	0.014	0.007			synthetic_mittRNA_Leu-CUN	42	19	0.075	0.073	-0.002
synthetic_mittRNA_Leu-CUN	43		0.2	0.211	0.024	0.795	0.008	0.139	0.034	0.028	0.021	0.785	0.007	0.152	0.036	0.022			synthetic_mittRNA_Leu-CUN	43	20	0.2	0.211	0.011
synthetic_mittRNA_Leu-CUN	44		0.049	0.039	0.015	0.009	0.001	0.95	0.025	0.018	0.011	0.013	0.001	0.961	0.014	0.011			synthetic_mittRNA_Leu-CUN	44	21	0.049	0.039	-0.01
synthetic_mittRNA_Leu-CUN	45		0.055	0.028	0.944	0.007	0.005	0.007	0.037	0.023	0.972	0.008	0.004	0.004	0.013	0.011			synthetic_mittRNA_Leu-CUN	45	22	0.055	0.028	-0.027
synthetic_mittRNA_Leu-CUN	46		0.076	0.084	0.025	0.012	0.018	0.923	0.023	0.012	0.017	0.013	0.007	0.915	0.048	0.007			synthetic_mittRNA_Leu-CUN	46	23	0.076	0.084	0.008
synthetic_mittRNA_Leu-CUN	47		0.082	0.051	0.015	0.914	0.003	0.013	0.055	0.039	0.009	0.947	0.003	0.008	0.033	0.023			synthetic_mittRNA_Leu-CUN	47	24	0.082	0.051	-0.031
synthetic_mittRNA_Leu-CUN	48		0.108	0.082	0.01	0.89	0.001	0.016	0.082	0.016	0.008	0.917	0.001	0.009	0.065	0.012			synthetic_mittRNA_Leu-CUN	48	25	0.108	0.082	-0.026
synthetic_mittRNA_Leu-CUN	49		0.12	0.139	0.872	0.015	0.011	0.029	0.073	0.068	0.856	0.008	0.004	0.019	0.113	0.033			synthetic_mittRNA_Leu-CUN	49	26	0.12	0.139	0.019
synthetic_mittRNA_Leu-CUN	50		0.094	0.071	0.017	0.061	0.014	0.903	0.005	0.031	0.019	0.038	0.01	0.927	0.006	0.023			synthetic_mittRNA_Leu-CUN	50	27	0.094	0.071	-0.023
synthetic_mittRNA_Leu-CUN	51		0.105	0.088	0.046	0.017	0.011	0.893	0.033	0.02	0.039	0.012	0.009	0.911	0.03	0.02			synthetic_mittRNA_Leu-CUN	51	28	0.105	0.088	-0.017
synthetic_mittRNA_Leu-CUN	52		0.128	0.116	0.098	0.008	0.871	0.012	0.011	0.009	0.09	0.006	0.883	0.011	0.01	0.008			synthetic_mittRNA_Leu-CUN	52	29	0.128	0.116	-0.012
synthetic_mittRNA_Leu-CUN	53		0.077	0.087	0.018	0.021	0.921	0.017	0.022	0.022	0.025	0.015	0.909	0.024	0.026	0.041			synthetic_mittRNA_Leu-CUN	53	30	0.077	0.087	0.01
synthetic_mittRNA_Leu-CUN	54		0.108	0.14	0.02	0.017	0.007	0.889	0.067	0.023	0.03	0.018	0.007	0.855	0.09	0.031			synthetic_mittRNA_Leu-CUN	54	31	0.108	0.14	0.032
synthetic_mittRNA_Leu-CUN	55		0.329	0.25	0.011	0.661	0.006	0.133	0.188	0.031	0.016	0.742	0.009	0.106	0.126	0.03			synthetic_mittRNA_Leu-CUN	55	32	0.329	0.25	-0.079
synthetic_mittRNA_Leu-CUN	56		0.166	0.269	0.062	0.091	0.006	0.822	0.02	0.07	0.076	0.077	0.005	0.715	0.128	0.057			synthetic_mittRNA_Leu-CUN	56	33	0.166	0.269	0.103
synthetic_mittRNA_Leu-CUN	57		0.181	0.431	0.098	0.038	0.006	0.816	0.043	0.013	0.073	0.13	0.086	0.557	0.155	0.029			synthetic_mittRNA_Leu-CUN	57	34	0.181	0.431	0.25
synthetic_mittRNA_Leu-CUN	58		0.125	0.582	0.874	0.014	0.075	0.026	0.011	0.005	0.402	0.184	0.203	0.111	0.1	0.027			synthetic_mittRNA_Leu-CUN	58	35	0.125	0.582	0.457
synthetic_mittRNA_Leu-CUN	59		0.038	0.313	0.018	0.004	0.962	0.012	0.005	0.004	0.092	0.038	0.672	0.173	0.025	0.047			synthetic_mittRNA_Leu-CUN	59	36	0.038	0.313	0.275
synthetic_mittRNA_Leu-CUN	60		0.039	0.323	0.006	0.005	0.961	0.012	0.016	0.005	0.121	0.037	0.67	0.114	0.058	0.02			synthetic_mittRNA_Leu-CUN	60	37	0.039	0.323	0.284
synthetic_mittRNA_Leu-CUN	61		0.066	0.414	0.004	0.934	0.035	0.024	0.003	0.006	0.039	0.578	0.055	0.324	0.003	0.018			synthetic_mittRNA_Leu-CUN	61	38	0.066	0.414	0.348
synthetic_mittRNA_Leu-CUN	62		0.021	0.09	0.004	0.978	0.002	0.009	0.007	0.027	0.014	0.908	0.008	0.064	0.006	0.021			synthetic_mittRNA_Leu-CUN	62	39	0.021	0.09	0.069
synthetic_mittRNA_Leu-CUN	63		0.06	0.053	0.005	0.94	0.001	0.037	0.017	0.01	0.009	0.947	0.001	0.016	0.028	0.009			synthetic_mittRNA_Leu-CUN	63	40	0.06	0.053	-0.007
synthetic_mittRNA_Leu-CUN	64		0.189	0.128	0.024	0.81	0.003	0.019	0.145	0.01	0.028	0.871	0.003	0.024	0.073	0.006			synthetic_mittRNA_Leu-CUN	64	41	0.189	0.128	-0.061
synthetic_mittRNA_Leu-CUN	65		0.089	0.146	0.91	0.049	0.007	0.032	0.002	0.011	0.853	0.112	0.007	0.026	0.003	0.009			synthetic_mittRNA_Leu-CUN	65	42	0.089	0.146	0.057
synthetic_mittRNA_Leu-CUN	66		0.029	0.027	0.971	0.006	0.008	0.009	0.006	0.002	0.973	0.008	0.007	0.009	0.003	0.005			synthetic_mittRNA_Leu-CUN	66	43	0.029	0.027	-0.002
synthetic_mittRNA_Leu-CUN	67		0.032	0.028	0.967	0.003	0.006	0.012	0.011	0.005	0.972	0.006	0.006	0.006	0.01	0.005			synthetic_mittRNA_Leu-CUN	67	44	0.032	0.028	-0.004
synthetic_mittRNA_Leu-CUN	68		0.048	0.052	0.952	0.004	0.005	0.009	0.031	0.01	0.947	0.004	0.005	0.009	0.035	0.009			synthetic_mittRNA_Leu-CUN	68	45	0.048	0.052	0.004
synthetic_mittRNA_Leu-CUN	69		0.292	0.268	0.7	0.007	0.006	0.119	0.168	0.027	0.722	0.007	0.007	0.109	0.155	0.037			synthetic_mittRNA_Leu-CUN	69	46	0.292	0.268	-0.024
synthetic_mittRNA_Leu-CUN	70		0.062	0.058	0.032	0.021	0.005	0.937	0.004	0.021	0.028	0.023	0.006	0.941	0.002	0.019			synthetic_mittRNA_Leu-CUN	70	47	0.062	0.058	-0.004
synthetic_mittRNA_Leu-CUN	71		0.085	0.073	0.011	0.066	0.003	0.914	0.006	0.018	0.013	0.051	0.004	0.926	0.005	0.012			synthetic_mittRNA_Leu-CUN	71	48	0.085	0.073	-0.012
synthetic_mittRNA_Leu-CUN	72		0.096	0.085	0.017	0.052	0.005	0.903	0.023	0.019	0.01	0.048	0.003	0.914	0.025	0.011			synthetic_mittRNA_Leu-CUN	72	49	0.096	0.085	-0.011
synthetic_mittRNA_Leu-CUN	73		0.124	0.136	0.027	0.033	0.019	0.875	0.046	0.012	0.019	0.025	0.013	0.863	0.081	0.011			synthetic_mittRNA_Leu-CUN	73	50	0.124	0.136	0.012
synthetic_mittRNA_Leu-CUN	74		0.111	0.119	0.063	0.009	0.887	0.036	0.005	0.02	0.061	0.01	0.88	0.036	0.012	0.011			synthetic_mittRNA_Leu-CUN	74	51	0.111	0.119	0.008
synthetic_mittRNA_Leu-CUN	75		0.083	0.093	0.035	0.012	0.917	0.008	0.028	0.006	0.033	0.011	0.907	0.009	0.041	0.003			synthetic_mittRNA_Leu-CUN	75	52	0.083	0.093	0.01
synthetic_mittRNA_Leu-CUN	76		0.049	0.051	0.006	0.024	0.002	0.95	0.018	0.007	0.005	0.018	0.005	0.949	0.023	0.007			synthetic_mittRNA_Leu-CUN	76	53	0.049	0.051	0.002
synthetic_mittRNA_Leu-CUN	77		0.068	0.046	0.014	0.011	0.932	0.002	0.041	0.007	0.012	0.009	0.954	0.003	0.022	0.005			synthetic_mittRNA_Leu-CUN	77	54	0.068	0.046	-0.022
synthetic_mittRNA_Leu-CUN	78		0.159	0.091	0.002	0.84	0.002	0.028	0.127	0.006	0.002	0.908	0.001	0.023	0.065	0.007			synthetic_mittRNA_Leu-CUN	78	55	0.159	0.091	-0.068
synthetic_mittRNA_Leu-CUN	79		0.075	0.081	0.924	0.01	0.003	0.029	0.034	0.014	0.918	0.007	0.003	0.029	0.043	0.011			synthetic_mittRNA_Leu-CUN	79	56	0.075	0.081	0.006
synthetic_mittRNA_Leu-CUN	80		0.084	0.115	0.915	0.003	0.005	0.022	0.056	0.008	0.884	0.003	0.004	0.017	0.092	0.007			synthetic_mittRNA_Leu-CUN	80	57	0.084	0.115	0.031
synthetic_mittRNA_Leu-CUN	81		0.2	0.198	0.007	0.797	0.003	0.17	0.023	0.017	0.007	0.799	0.003	0.161	0.03	0.018			synthetic_mittRNA_Leu-CUN	81	58	0.2	0.198	-0.002
synthetic_mittRNA_Leu-CUN	82		0.074	0.071	0.031	0.012	0.002	0.925	0.03	0.012	0.021	0.011	0.002	0.928	0.038	0.016			synthetic_mittRNA_Leu-CUN	82	59	0.074	0.071	-0.003
synthetic_mittRNA_Leu-CUN	83		0.065	0.058	0.018	0.934	0.004	0.026	0.018	0.016	0.018	0.941	0.002	0.024	0.016	0.016			synthetic_mittRNA_Leu-CUN	83	60	0.065	0.058	-0.007
synthetic_mittRNA_Leu-CUN	84		0.071	0.081	0.009	0.928	0.003	0.011	0.049	0.018	0.011	0.917	0.001	0.009	0.061	0.018			synthetic_mittRNA_Leu-CUN	84	61	0.071	0.081	0.01
synthetic_mittRNA_Leu-CUN	85		0.066	0.047	0.933	0.036	0.009	0.012	0.011	0.021	0.952	0.025	0.006	0.009	0.008	0.021			synthetic_mittRNA_Leu-CUN	85	62	0.066	0.047	-0.019
synthetic_mittRNA_Leu-CUN	86		0.035	0.031	0.965	0.005	0.011	0.012	0.008	0.008	0.969	0.004	0.009	0.009	0.009	0.01			synthetic_mittRNA_Leu-CUN	86	63	0.035	0.031	-0.004
synthetic_mittRNA_Leu-CUN	87		0.067	0.058	0.932	0.009	0.019	0.032	0.007	0.007	0.941	0.01	0.017	0.025	0.008	0.012			synthetic_mittRNA_Leu-CUN	87	64	0.067	0.058	-0.009
synthetic_mittRNA_Leu-CUN	88		0.09	0.102	0.02	0.013	0.002	0.909	0.057	0.022	0.017	0.012	0.004	0.895	0.072	0.022			synthetic_mittRNA_Leu-CUN	88	65	0.09	0.102	0.012
synthetic_mittRNA_Leu-CUN	89		0.035	0.209	0.965	0.008	0.006	0.015	0.006	0.007	0.789	0.008	0.005	0.014	0.184	0.009			synthetic_mittRNA_Leu-CUN	89	66	0.035	0.209	0.174
synthetic_mittRNA_Leu-CUN	90		0.037	0.04	0.963	0.007	0.008	0.008	0.014	0.005	0.96	0.006	0.008	0.008	0.018	0.006			synthetic_mittRNA_Leu-CUN	90	67	0.037	0.04	0.003
synthetic_mittRNA_Leu-CUN	91		0.042	0.049	0.958	0.008	0.003	0.01	0.021	0.006	0.951	0.01	0.004	0.009	0.026	0.008			synthetic_mittRNA_Leu-CUN	91	68	0.042	0.049	0.007
synthetic_mittRNA_Leu-CUN	92		0.068	0.068	0.932	0.002	0.009	0.005	0.053	0.003	0.931	0.001	0.008	0.006	0.053	0.004			synthetic_mittRNA_Leu-CUN	92	69	0.068	0.068	0
synthetic_mittRNA_Leu-CUN	93		0.16	0.197	0.014	0.005	0.838	0.006	0.136	0.011	0.016	0.004	0.8	0.012	0.167	0.016			synthetic_mittRNA_Leu-CUN	93	70	0.16	0.197	0.037
synthetic_mittRNA_Leu-CUN	94		0.216	0.256	0.018	0.003	0.004	0.782	0.193	0.01	0.018	0.006	0.006	0.742	0.229	0.009			synthetic_mittRNA_Leu-CUN	94	71	0.216	0.256	0.04
synthetic_mittRNA_Leu-CUN	95		0.277	0.288	0.702	0.006	0.02	0.016	0.256	0.076	0.688	0.024	0.021	0.022	0.246	0.086			synthetic_mittRNA_Leu-CUN	95	71	0.277	0.288	0.011
synthetic_mittRNA_Leu-CUN	96		0.517	0.498	0.123	0.446	0.366	0.047	0.017	0.07	0.125	0.47	0.336	0.044	0.026	0.065			synthetic_mittRNA_Leu-CUN	96	3splint1	0.517	0.498	-0.019
synthetic_mittRNA_Leu-CUN	97		0.877	0.463	0.028	0.101	0.034	0.045	0.792	0.025	0.135	0.488	0.138	0.213	0.026	0.105			synthetic_mittRNA_Leu-CUN	97	3splint2	0.877	0.463	-0.414
synthetic_mittRNA_Leu-CUN	98		0.044	0.049	0.955	0.003	0.018	0.01	0.014	0.016	0.95	0.004	0.02	0.015	0.011	0.027			synthetic_mittRNA_Leu-CUN	98	3splint3	0.044	0.049	0.005
synthetic_mittRNA_Leu-CUN	99		0.029	0.029	0.008	0.002	0.971	0.012	0.007	0.008	0.007	0.002	0.97	0.013	0.008	0.018			synthetic_mittRNA_Leu-CUN	99	3splint4	0.029	0.029	0
synthetic_mittRNA_Leu-CUN	100		0.077	0.072	0.007	0.005	0.922	0.019	0.046	0.014	0.006	0.004	0.927	0.016	0.047	0.017			synthetic_mittRNA_Leu-CUN	100	3splint5	0.077	0.072	-0.005
synthetic_mittRNA_Leu-CUN	101		0.09	0.083	0.016	0.906	0.006	0.019	0.052	0.043	0.012	0.913	0.007	0.019	0.049	0.046			synthetic_mittRNA_Leu-CUN	101	3splint6	0.09	0.083	-0.007
synthetic_mittRNA_Leu-CUN	102		0.304	0.271	0.011	0.006	0.007	0.689	0.288	0.023	0.01	0.004	0.006	0.724	0.256	0.022			synthetic_mittRNA_Leu-CUN	102	3splint7	0.304	0.271	-0.033
synthetic_mittRNA_Leu-CUN	103		0.207	0.219	0.009	0.008	0.021	0.789	0.173	0.022	0.011	0.006	0.019	0.777	0.187	0.021			synthetic_mittRNA_Leu-CUN	103	3splint8	0.207	0.219	0.012
synthetic_mittRNA_Leu-CUN	104		0.322	0.176	0.009	0.669	0.004	0.033	0.284	0.03	0.009	0.817	0.006	0.051	0.117	0.042			synthetic_mittRNA_Leu-CUN	104	3splint9	0.322	0.176	-0.146
synthetic_mittRNA_Leu-CUN	105		0.065	0.058	0.02	0.014	0.002	0.934	0.029	0.014	0.015	0.013	0.002	0.941	0.028	0.015			synthetic_mittRNA_Leu-CUN	105	3splint10	0.065	0.058	-0.007
synthetic_mittRNA_Leu-CUN	106		0.067	0.075	0.018	0.02	0.004	0.932	0.025	0.015	0.02	0.016	0.004	0.924	0.036	0.016			synthetic_mittRNA_Leu-CUN	106	3splint11	0.067	0.075	0.008
synthetic_mittRNA_Leu-CUN	107		0.067	0.077	0.023	0.932	0.005	0.014	0.025	0.02	0.024	0.922	0.008	0.023	0.023	0.018			synthetic_mittRNA_Leu-CUN	107	3splint12	0.067	0.077	0.01
synthetic_mittRNA_Leu-CUN	108		0.039	0.039	0.021	0.012	0.002	0.961	0.004	0.011	0.018	0.014	0.002	0.96	0.005	0.008			synthetic_mittRNA_Leu-CUN	108	3splint13	0.039	0.039	0
synthetic_mittRNA_Leu-CUN	109		0.067	0.065	0.029	0.007	0.005	0.931	0.028	0.026	0.032	0.006	0.007	0.933	0.023	0.032			synthetic_mittRNA_Leu-CUN	109	3splint14	0.067	0.065	-0.002
synthetic_mittRNA_Leu-CUN	110		0.169	0.202	0.055	0.006	0.83	0.008	0.1	0.004	0.04	0.005	0.797	0.01	0.148	0.007			synthetic_mittRNA_Leu-CUN	110	3splint15	0.169	0.202	0.033
synthetic_mittRNA_Leu-CUN	111		0.121	0.116	0.064	0.876	0.013	0.023	0.025	0.025	0.053	0.88	0.008	0.026	0.032	0.033			synthetic_mittRNA_Leu-CUN	111	3splint16	0.121	0.116	-0.005
synthetic_mittRNA_Leu-CUN	112		0.324	0.211	0.012	0.002	0.006	0.673	0.307	0.008	0.013	0.005	0.008	0.786	0.189	0.016			synthetic_mittRNA_Leu-CUN	112	3splint17	0.324	0.211	-0.113
synthetic_mittRNA_Leu-CUN	113		0.603	0.317	0.011	0.39	0.004	0.178	0.418	0.011	0.019	0.678	0.005	0.196	0.102	0.015			synthetic_mittRNA_Leu-CUN	113	3splint18	0.603	0.317	-0.286
synthetic_mittRNA_Leu-CUN	114		0.06	0.071	0.035	0.017	0.004	0.939	0.004	0.026	0.037	0.019	0.005	0.927	0.011	0.027			synthetic_mittRNA_Leu-CUN	114	3splint19	0.06	0.071	0.011
synthetic_mittRNA_Leu-CUN	115		0.137	0.213	0.083	0.011	0.03	0.861	0.015	0.012	0.1	0.017	0.036	0.784	0.063	0.012			synthetic_mittRNA_Leu-CUN	115	3splint20	0.137	0.213	0.076
synthetic_mittRNA_Leu-CUN	116		0.17	0.268	0.829	0.012	0.092	0.022	0.045	0.005	0.73	0.018	0.148	0.019	0.085	0.006			synthetic_mittRNA_Leu-CUN	116	3splint21	0.17	0.268	0.098
synthetic_mittRNA_Leu-CUN	117		0.057	0.071	0.032	0.008	0.942	0.014	0.004	0.014	0.018	0.026	0.928	0.019	0.009	0.005			synthetic_mittRNA_Leu-CUN	117	3splint22	0.057	0.071	0.014
synthetic_mittRNA_Leu-CUN	118		0.076	0.04	0.06	0.003	0.924	0.005	0.008	0.002	0.02	0.003	0.959	0.004	0.014	0.031			synthetic_mittRNA_Leu-CUN	118	3splint23	0.076	0.04	-0.036
synthetic_mittRNA_Leu-CUN	119		0.039	0.151	0.961	0.005	0.009	0.002	0.023	0.001	0.849	0.002	0.022	0.002	0.125	0.001			synthetic_mittRNA_Leu-CUN	119	3splint24	0.039	0.151	0.112
synthetic_mittRNA_Leu-CUN	120		0.025	0.065	0.975	0.006	0.005	0.004	0.01	0	0.935	0.003	0.003	0.003	0.056	0.001			synthetic_mittRNA_Leu-CUN	120	3splint25	0.025	0.065	0.04
synthetic_mittRNA_Leu-CUN	121		0.016	0.01	0.984	0.006	0.002	0.007	0.002	0	0.99	0.002	0.001	0.005	0.003	0			synthetic_mittRNA_Leu-CUN	121	3splint26	0.016	0.01	-0.006
synthetic_mittRNA_Leu-CUN	122		0.013	0.007	0.987	0.004	0.002	0.007	0	0	0.993	0.002	0.002	0.003	0	0			synthetic_mittRNA_Leu-CUN	122	3splint27	0.013	0.007	-0.006
synthetic_mittRNA_Leu-CUN	123		0.03	0.005	0.97	0.017	0.006	0.006	0	0.001	0.995	0.001	0.002	0.003	0	0.001			synthetic_mittRNA_Leu-CUN	123	3splint28	0.03	0.005	-0.025
synthetic_mittRNA_Leu-CUN	124		0.051	0.014	0.949	0.024	0.014	0.013	0	0.001	0.986	0.001	0.006	0.008	0	0			synthetic_mittRNA_Leu-CUN	124	3splint29	0.051	0.014	-0.037
synthetic_mittRNA_Leu-CUN	125		0.054	0.009	0.946	0.03	0.014	0.01	0	0	0.991	0.002	0.004	0.003	0	0			synthetic_mittRNA_Leu-CUN	125	3splint30	0.054	0.009	-0.045
synthetic_mittRNA_Leu-CUN	126		0.05	0.009	0.95	0.037	0.002	0.012	0	0	0.991	0.003	0	0.006	0	0			synthetic_mittRNA_Leu-CUN	126	3splint31	0.05	0.009	-0.041
synthetic_mittRNA_Leu-CUN	127		0	0	1	0	0	0	0	0	1	0	0	0	0	0			synthetic_mittRNA_Leu-CUN	127	3splint32	0	0	0
synthetic_mittRNA_Leu-CUN	128		0	0	1	0	0	0	0	0	1	0	0	0	0	0			synthetic_mittRNA_Leu-CUN	128	3splint33	0	0	0
